# Refining the taxonomy of the order *Hyphomicrobiales* (*Rhizobiales*) based on whole genome comparisons of over 130 genus type strains

**DOI:** 10.1101/2023.11.15.567303

**Authors:** George C. diCenzo, Yuqi Yang, J. Peter W. Young, Nemanja Kuzmanović

**Author notes:** **Corresponding authors:** George diCenzo and Nemanja Kuzmanović (;).

## Abstract

The alphaproteobacterial order *Hyphomicrobiales* consists of 38 families comprising 155 validly published genera as of June 2023. The order *Hyphomicrobiales* was first described in 1957 and underwent important revisions in 2020. However, several inconsistencies in the taxonomy of this order remain, and there is a need for a consistent framework for defining families within the order. We propose a common genome-based framework for defining families within the order *Hyphomicrobiales*, suggesting that families represent monophyletic groups in core-genome phylogenies that share pairwise average amino acid identity values above ∼75% when calculated from a core set of 59 proteins. Applying this framework, we propose the formation of four new families and to reassign the genera *Salaquimonas*, *Rhodoblastus*, and *Rhodoligotrophos* into *Salaquimonadaceae* fam. nov., *Rhodoblastaceae* fam. nov., and *Rhodoligotrophaceae* fam. nov., respectively, and the genera *Albibacter*, *Chenggangzhangella*, *Hansschlegelia*, and *Methylopila* into *Methylopilaceae* fam. nov.. We further propose to unify the families *Bartonellaceae*, *Brucellaceae*, *Phyllobacteriaceae*, and *Notoacmeibacteraceae* as *Bartonellaceae*; the families *Segnochrobactraceae* and *Pseudoxanthobacteraceae* as *Segnochrobactraceae*; the families *Lichenihabitantaceae* and *Lichenibacteriaceae* as *Lichenihabitantaceae*; and the families *Breoghaniaceae* and *Stappiaceae* as *Stappiaceae*. Lastly, we propose to reassign several genera to existing families. Specifically, we propose to reassign the genus *Pseudohoeflea* to the family *Rhizobiaceae*; the genera *Oricola*, *Roseitalea*, and *Oceaniradius* to the family *Ahrensiaceae*; the genus *Limoniibacter* to the emended family *Bartonellaceae*; the genus *Faunimonas* to the family *Afifellaceae*; and the genus *Pseudochelatococcus* to the family *Chelatococcaceae*. Our data also support the recent proposal to reassign the genus *Prosthecomicrobium* to the family *Kaistiaceae*.
