## Supplementary material for "Refining the taxonomy of the order *Hyphomicrobiales* (*Rhizobiales*) based on whole genome comparisons of over 130 genus type strains": Datasets S1-S4

### Sheet: Dataset S1
Organism	Assembly accession	Assembly level	Genome size (Mb)	G+C content (%)	Number of CDS	Genome release date	RefSeq FTP
Acuticoccus yangtzensis JL1095	GCA_001927245.1	Contig	5.04326	68.6	4329	2016-12-31	ftp://ftp.ncbi.nlm.nih.gov/genomes/all/GCF/001/927/245/GCF_001927245.1_ASM192724v1
Afifella marina DSM 2698	GCA_900102695.1	Contig	3.96342	63.2	3632	2016-10-17	ftp://ftp.ncbi.nlm.nih.gov/genomes/all/GCF/900/102/695/GCF_900102695.1_IMG-taxon_2595699009_annotated_assembly
Afipia felis ATCC 53690	GCA_000314735.2	Scaffold	4.20329	60.7	3979	2012-11-06	ftp://ftp.ncbi.nlm.nih.gov/genomes/all/GCF/000/314/735/GCF_000314735.2_Afip_feli_felis_ATCC_53690_V1
Agrobacterium tumefaciens B6	GCA_001541315.1	Contig	5.65777	59.3	5240	2016-01-26	ftp://ftp.ncbi.nlm.nih.gov/genomes/all/GCF/001/541/315/GCF_001541315.1_ASM154131v1
Ahrensia kielensis DSM 5890	GCA_000374465.1	Scaffold	3.36477	48.1	3178	2013-04-19	ftp://ftp.ncbi.nlm.nih.gov/genomes/all/GCF/000/374/465/GCF_000374465.1_ASM37446v1
Allorhizobium undicola ATCC 700741	GCA_000621665.1	Scaffold	4.13386	59.3	3661	2014-04-08	ftp://ftp.ncbi.nlm.nih.gov/genomes/all/GCF/000/621/665/GCF_000621665.1_ASM62166v1
Aminobacter aminovorans DSM 7048	GCA_004341645.1	Scaffold	5.84836	63.2	5590	2019-03-11	ftp://ftp.ncbi.nlm.nih.gov/genomes/all/GCF/004/341/645/GCF_004341645.1_ASM434164v1
Amorphus coralli DSM 19760	GCA_000374525.1	Scaffold	4.31754	67.2	3862	2013-04-19	ftp://ftp.ncbi.nlm.nih.gov/genomes/all/GCF/000/374/525/GCF_000374525.1_ASM37452v1
Ancylobacter aquaticus DSM 101	GCA_004339465.1	Contig	4.83199	67	4369	2019-03-11	ftp://ftp.ncbi.nlm.nih.gov/genomes/all/GCF/004/339/465/GCF_004339465.1_ASM433946v1
Aquabacter spiritensis DSM 9035	GCA_004346185.1	Scaffold	5.16288	67.6	4586	2019-03-11	ftp://ftp.ncbi.nlm.nih.gov/genomes/all/GCF/004/346/185/GCF_004346185.1_ASM434618v1
Aquamicrobium defluvii DSM 11603	GCA_004363725.1	Scaffold	4.5224	63.2	4283	2019-03-22	ftp://ftp.ncbi.nlm.nih.gov/genomes/all/GCF/004/363/725/GCF_004363725.1_ASM436372v1
Aquibium oceanicum MCCC 1K02305	GCA_001889605.1	Complete	5.32456	65.0596	5083	2016-12-06	ftp://ftp.ncbi.nlm.nih.gov/genomes/all/GCF/001/889/605/GCF_001889605.1_ASM188960v1
Aurantimonas coralicida DSM 14790	GCA_000421645.1	Contig	4.61565	66.7	4284	2013-07-09	ftp://ftp.ncbi.nlm.nih.gov/genomes/all/GCF/000/421/645/GCF_000421645.1_ASM42164v1
Aureimonas altamirensis DSM 21988	GCA_900141975.1	Scaffold	4.19097	64.8	3926	2016-12-02	ftp://ftp.ncbi.nlm.nih.gov/genomes/all/GCF/900/141/975/GCF_900141975.1_IMG-taxon_2585427611_annotated_assembly
Azorhizobium caulinodans ORS 571	GCA_000010525.1	Complete	5.36977	67.3	4755	2007-10-16	ftp://ftp.ncbi.nlm.nih.gov/genomes/all/GCF/000/010/525/GCF_000010525.1_ASM1052v1
Bartonella bacilliformis KC583	GCA_000015445.1	Complete	1.44502	38.2	1161	2007-01-04	ftp://ftp.ncbi.nlm.nih.gov/genomes/all/GCF/000/015/445/GCF_000015445.1_ASM1544v1
Bauldia litoralis ATCC 35022	GCA_900104485.1	Contig	5.09455	65.8	4706	2016-10-20	ftp://ftp.ncbi.nlm.nih.gov/genomes/all/GCF/900/104/485/GCF_900104485.1_IMG-taxon_2597490370_annotated_assembly
Beijerinckia indica ATCC 9039	GCA_000019845.1	Complete	4.41862	57.0207	3769	2008-04-11	ftp://ftp.ncbi.nlm.nih.gov/genomes/all/GCF/000/019/845/GCF_000019845.1_ASM1984v1
Blastochloris viridis ATCC 19567	GCA_001402875.1	Complete	3.72484	67.9	3225	2015-10-22	ftp://ftp.ncbi.nlm.nih.gov/genomes/all/GCF/001/402/875/GCF_001402875.1_ASM140287v1
Bosea thiooxidans DSM 9653	GCA_900168195.1	Contig	5.36937	67.4	5038	2017-03-08	ftp://ftp.ncbi.nlm.nih.gov/genomes/all/GCF/900/168/195/GCF_900168195.1_IMG-taxon_2595698224_annotated_assembly
Bradyrhizobium japonicum USDA 6	GCA_000284375.1	Complete	9.20738	63.7	8391	2011-10-31	ftp://ftp.ncbi.nlm.nih.gov/genomes/all/GCF/000/284/375/GCF_000284375.1_ASM28437v1
Breoghania corrubedonensis DSM 23382	GCA_003053845.1	Contig	5.33159	63.6	4621	2018-04-17	ftp://ftp.ncbi.nlm.nih.gov/genomes/all/GCF/003/053/845/GCF_003053845.1_ASM305384v1
Brucella melitensis 16M	GCA_000007125.1	Complete	3.29493	57.2357	2897	2001-11-13	ftp://ftp.ncbi.nlm.nih.gov/genomes/all/GCF/000/007/125/GCF_000007125.1_ASM712v1
Camelimonas lactis DSM 22958	GCA_004342915.1	Contig	4.17663	66.3	3522	2019-03-11	ftp://ftp.ncbi.nlm.nih.gov/genomes/all/GCF/004/342/915/GCF_004342915.1_ASM434291v1
Chelativorans multitrophicus DSM 9103	GCA_011317445.1	Contig	4.82126	61	4433	2020-03-16	ftp://ftp.ncbi.nlm.nih.gov/genomes/all/GCF/011/317/445/GCF_011317445.1_ASM1131744v1
Chelatococcus asaccharovorans DSM 6462	GCA_003201475.1	Scaffold	7.25461	64	6469	2018-06-07	ftp://ftp.ncbi.nlm.nih.gov/genomes/all/GCF/003/201/475/GCF_003201475.1_ASM320147v1
Chenggangzhangella methanolivorans CHL1	GCA_019797865.1	Complete	5.54251	68.2	4842	2021-08-30	ftp://ftp.ncbi.nlm.nih.gov/genomes/all/GCF/019/797/865/GCF_019797865.1_ASM1979786v1
Ciceribacter lividus DSM 25528	GCA_003337715.1	Scaffold	4.52145	63.2	4207	2018-07-24	ftp://ftp.ncbi.nlm.nih.gov/genomes/all/GCF/003/337/715/GCF_003337715.1_ASM333771v1
Cohaesibacter gelatinilyticus DSM 18289	GCA_900215605.1	Scaffold	5.19825	50.5	4674	2017-09-06	ftp://ftp.ncbi.nlm.nih.gov/genomes/all/GCF/900/215/605/GCF_900215605.1_IMG-taxon_2728369261_annotated_assembly
Consotaella salsifontis USBA 369	GCA_900167365.1	Scaffold	4.65208	64.4	4233	2017-03-04	ftp://ftp.ncbi.nlm.nih.gov/genomes/all/GCF/900/167/365/GCF_900167365.1_IMG-taxon_2657245368_annotated_assembly
Corticibacterium populi KCTC 42249	GCA_014652875.1	Contig	4.28739	61.4	3993	2020-09-11	ftp://ftp.ncbi.nlm.nih.gov/genomes/all/GCF/014/652/875/GCF_014652875.1_ASM1465287v1
Cucumibacter marinus DSM 18995	GCA_000429865.1	Scaffold	3.71366	62.2	3522	2013-07-15	ftp://ftp.ncbi.nlm.nih.gov/genomes/all/GCF/000/429/865/GCF_000429865.1_ASM42986v1
Devosia riboflavina IFO 13584	GCA_000743575.1	Contig	5.05223	61.8	4865	2014-08-25	ftp://ftp.ncbi.nlm.nih.gov/genomes/all/GCF/000/743/575/GCF_000743575.1_ASM74357v1
Dichotomicrobium thermohalophilum DSM 5002	GCA_003550175.1	Contig	2.98805	64.3	2732	2018-09-12	ftp://ftp.ncbi.nlm.nih.gov/genomes/all/GCF/003/550/175/GCF_003550175.1_ASM355017v1
Endobacterium cereale RZME27	GCA_009617585.1	Contig	6.11462	58.8	5691	2019-11-06	ftp://ftp.ncbi.nlm.nih.gov/genomes/all/GCF/009/617/585/GCF_009617585.1_ASM961758v1
Ensifer adhaerens ATCC 33212	GCA_000697965.2	Complete	7.2675	62.298	6721	2016-06-16	ftp://ftp.ncbi.nlm.nih.gov/genomes/all/GCF/000/697/965/GCF_000697965.2_ASM69796v2
Enterovirga rhinocerotis DSM 25903	GCA_004363955.1	Contig	5.16677	68.5	4837	2019-03-22	ftp://ftp.ncbi.nlm.nih.gov/genomes/all/GCF/004/363/955/GCF_004363955.1_ASM436395v1
Falsochrobactrum ovis DSM 26720	GCA_003259955.1	Scaffold	3.27182	50.7	2996	2018-06-21	ftp://ftp.ncbi.nlm.nih.gov/genomes/all/GCF/003/259/955/GCF_003259955.1_ASM325995v1
Fulvimarina pelagi HTCC2506	GCA_000153705.1	Scaffold	3.80624	61.2	3385	2006-09-15	ftp://ftp.ncbi.nlm.nih.gov/genomes/all/GCF/000/153/705/GCF_000153705.1_ASM15370v1
Gellertiella hungarica DSM 29853	GCA_014197145.1	Scaffold	4.77398	63.5	4434	2020-08-14	ftp://ftp.ncbi.nlm.nih.gov/genomes/all/GCF/014/197/145/GCF_014197145.1_ASM1419714v1
Georhizobium profundi WS11	GCA_003952725.1	Complete	4.35661	62.3	4127	2018-12-18	ftp://ftp.ncbi.nlm.nih.gov/genomes/all/GCF/003/952/725/GCF_003952725.1_ASM395272v1
Hartmannibacter diazotrophicus type strain: E19	GCA_900231165.1	Complete	5.44977	63.99	4932	2017-10-24	ftp://ftp.ncbi.nlm.nih.gov/genomes/all/GCF/900/231/165/GCF_900231165.1_HDIA1
Hoeflea marina DSM 16791	GCA_003182275.1	Scaffold	5.26197	65	4754	2018-05-31	ftp://ftp.ncbi.nlm.nih.gov/genomes/all/GCF/003/182/275/GCF_003182275.1_ASM318227v1
Hongsoonwoonella zoysiae SY4-7	GCA_013266695.1	Scaffold	4.36113	60.8	3908	2020-06-03	ftp://ftp.ncbi.nlm.nih.gov/genomes/all/GCF/013/266/695/GCF_013266695.1_ASM1326669v1
Hyphomicrobium denitrificans ATCC 51888	GCA_000143145.1	Complete	3.63897	60.8	3458	2010-06-25	ftp://ftp.ncbi.nlm.nih.gov/genomes/all/GCF/000/143/145/GCF_000143145.1_ASM14314v1
Kaistia adipata DSM 17808	GCA_000423225.1	Scaffold	4.8392	67.1	4486	2013-07-10	ftp://ftp.ncbi.nlm.nih.gov/genomes/all/GCF/000/423/225/GCF_000423225.1_ASM42322v1
Liberibacter crescens BT-1	GCA_000325745.1	Complete	1.50466	35.4	1246	2012-12-19	ftp://ftp.ncbi.nlm.nih.gov/genomes/all/GCF/000/325/745/GCF_000325745.1_ASM32574v1
Limoniibacter endophyticus KCTC 42097	GCA_014652835.1	Scaffold	3.65714	57.1	3414	2020-09-11	ftp://ftp.ncbi.nlm.nih.gov/genomes/all/GCF/014/652/835/GCF_014652835.1_ASM1465283v1
Lutibaculum baratangense AMV1	GCA_000496075.1	Contig	4.30078	68.6	4007	2013-11-07	ftp://ftp.ncbi.nlm.nih.gov/genomes/all/GCF/000/496/075/GCF_000496075.1_LuBa1.0
Mangrovicella endophytica 5T4P-12-1	GCA_002893625.1	Contig	4.43229	66.5	4022	2018-01-19	ftp://ftp.ncbi.nlm.nih.gov/genomes/all/GCF/002/893/625/GCF_002893625.1_ASM289362v1
Maritalea myrionectae DSM 19524	GCA_000423365.1	Scaffold	3.53953	52.6	3394	2013-07-10	ftp://ftp.ncbi.nlm.nih.gov/genomes/all/GCF/000/423/365/GCF_000423365.1_ASM42336v1
Martelella mediterranea DSM 17316	GCA_002043005.1	Complete	5.69307	62.3845	5127	2017-03-20	ftp://ftp.ncbi.nlm.nih.gov/genomes/all/GCF/002/043/005/GCF_002043005.1_ASM204300v1
Mesorhizobium loti DSM 2626	GCA_003148495.1	Scaffold	7.45181	62.4	7064	2018-05-22	ftp://ftp.ncbi.nlm.nih.gov/genomes/all/GCF/003/148/495/GCF_003148495.1_ASM314849v1
Methylobacterium organophilum NBRC 15689	GCA_022179465.1	Contig	5.0704	70	4633	2022-01-08	ftp://ftp.ncbi.nlm.nih.gov/genomes/all/GCF/022/179/465/GCF_022179465.1_ASM2217946v1
Methylobrevis pamukkalensis VKM B-2849	GCA_001720135.1	Contig	4.38069	68.9	3583	2016-09-06	ftp://ftp.ncbi.nlm.nih.gov/genomes/all/GCF/001/720/135/GCF_001720135.1_MpPK2_01
Methylocapsa acidiphila B2	GCA_000427445.1	Scaffold	4.10343	61.8	3513	2013-07-15	ftp://ftp.ncbi.nlm.nih.gov/genomes/all/GCF/000/427/445/GCF_000427445.1_ASM42744v1
Methyloceanibacter caenitepidi Gela4	GCA_000828475.1	Complete	3.42496	62.8	3210	2015-01-06	ftp://ftp.ncbi.nlm.nih.gov/genomes/all/GCF/000/828/475/GCF_000828475.1_ASM82847v1
Methylocystis parvus OBBP	GCA_000283235.1	Contig	4.47591	63.4	4202	2012-07-31	ftp://ftp.ncbi.nlm.nih.gov/genomes/all/GCF/000/283/235/GCF_000283235.1_MetPar_1.0
Methyloferula stellata AR4	GCA_000385335.1	Contig	4.23545	59.5	3844	2013-04-26	ftp://ftp.ncbi.nlm.nih.gov/genomes/all/GCF/000/385/335/GCF_000385335.1_ASM38533v1
Methyloligella halotolerans VKM B-2706	GCA_001708935.1	Contig	3.19163	63.6	2872	2016-08-19	ftp://ftp.ncbi.nlm.nih.gov/genomes/all/GCF/001/708/935/GCF_001708935.1_Meth_hal_C2_1.0
Methylopila capsulata DSM 6130	GCA_016907975.1	Contig	4.13507	69.7	3727	2021-02-19	ftp://ftp.ncbi.nlm.nih.gov/genomes/all/GCF/016/907/975/GCF_016907975.1_ASM1690797v1
Methylorubrum extorquens strain TK 0001	GCA_900234795.1	Complete	5.71551	68.3	4971	2017-12-20	ftp://ftp.ncbi.nlm.nih.gov/genomes/all/GCF/900/234/795/GCF_900234795.1_TK0001_PRJEB23178_v1
Methylosinus trichosporium OB3b	GCA_000178815.2	Contig	4.96226	65.9	4402	2010-05-18	ftp://ftp.ncbi.nlm.nih.gov/genomes/all/GCF/000/178/815/GCF_000178815.2_ASM17881v2
Methylovirgula ligni DSM 19998	GCA_003387225.1	Scaffold	3.29272	62.3	3153	2018-08-14	ftp://ftp.ncbi.nlm.nih.gov/genomes/all/GCF/003/387/225/GCF_003387225.1_ASM338722v1
Microvirga subterranea DSM 14364	GCA_003350535.1	Scaffold	5.1478	65.1	4771	2018-07-31	ftp://ftp.ncbi.nlm.nih.gov/genomes/all/GCF/003/350/535/GCF_003350535.1_ASM335053v1
Mongoliimonas terrestris MIMtkB18	GCA_001927285.1	Contig	5.0986	69.6	4446	2016-12-31	ftp://ftp.ncbi.nlm.nih.gov/genomes/all/GCF/001/927/285/GCF_001927285.1_ASM192728v1
Mycoplana dimorpha DSM 7138	GCA_003046475.1	Scaffold	4.5927	64.5	4161	2018-04-09	ftp://ftp.ncbi.nlm.nih.gov/genomes/all/GCF/003/046/475/GCF_003046475.1_ASM304647v1
Neopararhizobium haloflavum XC0140	GCA_002750855.1	Contig	4.17658	62.4	4047	2017-11-05	ftp://ftp.ncbi.nlm.nih.gov/genomes/all/GCF/002/750/855/GCF_002750855.1_ASM275085v1
Neorhizobium galegae HAMBI 540	GCA_000731315.1	Complete	6.45503	61.248	6057	2014-06-25	ftp://ftp.ncbi.nlm.nih.gov/genomes/all/GCF/000/731/315/GCF_000731315.1_RG540_Ch_pA
Nitratireductor aquibiodomus JCM 21793	GCA_000615975.1	Contig	4.51645	61.3	3816	2014-03-31	ftp://ftp.ncbi.nlm.nih.gov/genomes/all/GCF/000/615/975/GCF_000615975.1_ASM61597v1
Nitrobacter winogradskyi Nb-255	GCA_000012725.1	Complete	3.40209	62	3047	2005-09-12	ftp://ftp.ncbi.nlm.nih.gov/genomes/all/GCF/000/012/725/GCF_000012725.1_ASM1272v1
Notoacmeibacter marinus XMTR2A4	GCA_002238045.1	Contig	3.29218	61.5	3081	2017-08-01	ftp://ftp.ncbi.nlm.nih.gov/genomes/all/GCF/002/238/045/GCF_002238045.1_ASM223804v1
Oceaniradius stylonematis StC1	GCA_003149475.2	Scaffold	3.58163	64.8	3386	2018-05-23	ftp://ftp.ncbi.nlm.nih.gov/genomes/all/GCF/003/149/475/GCF_003149475.2_ASM314947v2
Ochrobactrum anthropi ATCC 49188	GCA_000017405.1	Complete	5.20578	56.1453	4848	2007-07-12	ftp://ftp.ncbi.nlm.nih.gov/genomes/all/GCF/000/017/405/GCF_000017405.1_ASM1740v1
Oharaeibacter diazotrophicus DSM 102969	GCA_004362745.1	Contig	4.99189	71.6	4479	2019-03-22	ftp://ftp.ncbi.nlm.nih.gov/genomes/all/GCF/004/362/745/GCF_004362745.1_ASM436274v1
Oligotropha carboxidovorans OM5	GCA_000021365.1	Complete	3.74563	62.4	3501	2008-10-22	ftp://ftp.ncbi.nlm.nih.gov/genomes/all/GCF/000/021/365/GCF_000021365.1_ASM2136v1
Onobrychidicola muellerharveyae TH2	GCA_024707525.1	Complete	6.43952	60.3971	6175	2022-08-18	ftp://ftp.ncbi.nlm.nih.gov/genomes/all/GCF/024/707/525/GCF_024707525.1_ASM2470752v1
Oricola cellulosilytica JCM 19534	GCA_019966575.1	Scaffold	3.704	61.5	3435	2021-09-14	ftp://ftp.ncbi.nlm.nih.gov/genomes/all/GCF/019/966/575/GCF_019966575.1_O_cellulosilytica_JCM19534
Oryzicola mucosus ROOL2	GCA_014534685.1	Contig	4.89458	61.5	4504	2020-09-14	ftp://ftp.ncbi.nlm.nih.gov/genomes/all/GCF/014/534/685/GCF_014534685.1_ASM1453468v1
Paenochrobactrum gallinarii DSM 22336	GCA_014205685.1	Scaffold	3.39437	49.3	2993	2020-08-14	ftp://ftp.ncbi.nlm.nih.gov/genomes/all/GCF/014/205/685/GCF_014205685.1_ASM1420568v1
Pannonibacter phragmitetus DSM 14782	GCA_000382365.1	Scaffold	4.78376	63.1	4196	2013-04-23	ftp://ftp.ncbi.nlm.nih.gov/genomes/all/GCF/000/382/365/GCF_000382365.1_ASM38236v1
Paramesorhizobium deserti A-3-E	GCA_001558695.1	Contig	5.48221	60.9	5015	2016-02-11	ftp://ftp.ncbi.nlm.nih.gov/genomes/all/GCF/001/558/695/GCF_001558695.1_ASM155869v1
Pararhizobium giardinii H152	GCA_000379605.1	Scaffold	6.81013	60.7	6254	2013-04-22	ftp://ftp.ncbi.nlm.nih.gov/genomes/all/GCF/000/379/605/GCF_000379605.1_ASM37960v1
Pararhizobium mangrovi BGMRC 6574	GCA_006516965.1	Contig	3.92632	64.7	3554	2019-06-29	ftp://ftp.ncbi.nlm.nih.gov/genomes/all/GCF/006/516/965/GCF_006516965.1_ASM651696v1
Parvibaculum lavamentivorans DS-1	GCA_000017565.1	Complete	3.91474	62.3	3648	2007-07-30	ftp://ftp.ncbi.nlm.nih.gov/genomes/all/GCF/000/017/565/GCF_000017565.1_ASM1756v1
Pelagibacterium halotolerans B2	GCA_000230555.1	Complete	3.94889	61.3946	3768	2011-10-14	ftp://ftp.ncbi.nlm.nih.gov/genomes/all/GCF/000/230/555/GCF_000230555.1_ASM23055v1
Peteryoungia ipomoeae shin9-1	GCA_004912165.1	Contig	4.38553	60.4	4122	2019-04-24	ftp://ftp.ncbi.nlm.nih.gov/genomes/all/GCF/004/912/165/GCF_004912165.1_ASM491216v1
Phreatobacter oligotrophus DSM 25521	GCA_003046185.1	Contig	4.88054	68.2	4589	2018-04-09	ftp://ftp.ncbi.nlm.nih.gov/genomes/all/GCF/003/046/185/GCF_003046185.1_ASM304618v1
Phyllobacterium myrsinacearum DSM 5892	GCA_002980555.1	Contig	5.4377	59.3	5140	2018-03-07	ftp://ftp.ncbi.nlm.nih.gov/genomes/all/GCF/002/980/555/GCF_002980555.1_ASM298055v1
Pleomorphomonas oryzae DSM 16300	GCA_000422965.1	Scaffold	5.23045	63	4783	2013-07-10	ftp://ftp.ncbi.nlm.nih.gov/genomes/all/GCF/000/422/965/GCF_000422965.1_ASM42296v1
Prosthecomicrobium pneumaticum DSM 16268	GCA_014199915.1	Scaffold	4.65277	69.3	4204	2020-08-14	ftp://ftp.ncbi.nlm.nih.gov/genomes/all/GCF/014/199/915/GCF_014199915.1_ASM1419991v1
Pseudaminobacter salicylatoxidans DSM 6986	GCA_003148475.1	Scaffold	4.8368	62.7	4609	2018-05-22	ftp://ftp.ncbi.nlm.nih.gov/genomes/all/GCF/003/148/475/GCF_003148475.1_ASM314847v1
Pseudochelatococcus lubricantis DSM 103870	GCA_011762225.1	Scaffold	4.62679	65.5	4039	2020-03-27	ftp://ftp.ncbi.nlm.nih.gov/genomes/all/GCF/011/762/225/GCF_011762225.1_ASM1176222v1
Pseudochrobactrum asaccharolyticum DSM 25619	GCA_003314995.1	Scaffold	4.64959	50.8	4142	2018-07-12	ftp://ftp.ncbi.nlm.nih.gov/genomes/all/GCF/003/314/995/GCF_003314995.1_ASM331499v1
Pseudohoeflea suaedae YC6898	GCA_004354915.1	Contig	3.77216	62.5	3487	2019-03-18	ftp://ftp.ncbi.nlm.nih.gov/genomes/all/GCF/004/354/915/GCF_004354915.1_ASM435491v1
Pseudolabrys taiwanensis CCUG 51779	GCA_003367395.1	Chromosome	5.59374	64.4	5238	2018-08-08	ftp://ftp.ncbi.nlm.nih.gov/genomes/all/GCF/003/367/395/GCF_003367395.1_ASM336739v1
Pseudorhizobium marinum MGL06	GCA_000705355.1	Contig	5.06198	63	4816	2014-06-12	ftp://ftp.ncbi.nlm.nih.gov/genomes/all/GCF/000/705/355/GCF_000705355.1_SOAPdenovo_for_version_1.05_of_Rhizobium_marinus_MGL06
Pseudorhodoplanes sinuspersici RIPI 110	GCA_002119765.1	Complete	5.97161	60.3	5633	2017-05-09	ftp://ftp.ncbi.nlm.nih.gov/genomes/all/GCF/002/119/765/GCF_002119765.1_ASM211976v1
Pseudovibrio denitrificans DSM 17465	GCA_900116575.1	Contig	6.08038	52.2	5307	2016-11-02	ftp://ftp.ncbi.nlm.nih.gov/genomes/all/GCF/900/116/575/GCF_900116575.1_IMG-taxon_2693429873_annotated_assembly
Pseudoxanthobacter soli DSM 19599	GCA_900148505.1	Scaffold	5.16524	67.8	4289	2016-12-09	ftp://ftp.ncbi.nlm.nih.gov/genomes/all/GCF/900/148/505/GCF_900148505.1_IMG-taxon_2585428043_annotated_assembly
Rhizobium leguminosarum USDA 2370	GCA_002008365.1	Contig	7.81101	60.6	7207	2017-02-28	ftp://ftp.ncbi.nlm.nih.gov/genomes/all/GCF/002/008/365/GCF_002008365.1_ASM200836v1
Rhodobium orientis DSM 11290	GCA_003258835.1	Scaffold	5.18939	65.4	4718	2018-06-20	ftp://ftp.ncbi.nlm.nih.gov/genomes/all/GCF/003/258/835/GCF_003258835.1_ASM325883v1
Rhodoblastus acidophilus DSM 137	GCA_900187365.1	Contig	4.7115	65.2	4372	2017-06-23	ftp://ftp.ncbi.nlm.nih.gov/genomes/all/GCF/900/187/365/GCF_900187365.1_IMG-taxon_2724679731_annotated_assembly
Rhodomicrobium vannielii ATCC 17100	GCA_000166055.1	Complete	4.01447	62.2	3569	2010-11-05	ftp://ftp.ncbi.nlm.nih.gov/genomes/all/GCF/000/166/055/GCF_000166055.1_ASM16605v1
Roseiarcus fermentans DSM 24875	GCA_003315135.1	Scaffold	6.79221	68.2	6055	2018-07-12	ftp://ftp.ncbi.nlm.nih.gov/genomes/all/GCF/003/315/135/GCF_003315135.1_ASM331513v1
Roseibium denhamense JCM 10543	GCA_009711415.1	Scaffold	4.80638	57.3	4283	2019-11-27	ftp://ftp.ncbi.nlm.nih.gov/genomes/all/GCF/009/711/415/GCF_009711415.1_ASM971141v1
Roseitalea porphyridii MA7-20	GCA_004331955.1	Complete	3.53967	66.6	3399	2019-03-07	ftp://ftp.ncbi.nlm.nih.gov/genomes/all/GCF/004/331/955/GCF_004331955.1_ASM433195v1
Salaquimonas pukyongi RR3-28	GCA_001953055.1	Complete	3.35758	58.6	3109	2017-01-17	ftp://ftp.ncbi.nlm.nih.gov/genomes/all/GCF/001/953/055/GCF_001953055.1_ASM195305v1
Shinella granuli DSM 18401	GCA_004341885.1	Scaffold	6.59083	65	6260	2019-03-11	ftp://ftp.ncbi.nlm.nih.gov/genomes/all/GCF/004/341/885/GCF_004341885.1_ASM434188v1
Sinorhizobium fredii USDA 205	GCA_001461695.1	Contig	6.57982	62.3	5818	2015-12-07	ftp://ftp.ncbi.nlm.nih.gov/genomes/all/GCF/001/461/695/GCF_001461695.1_ASM146169v1
Stappia stellulata DSM 5886	GCA_000423705.1	Scaffold	4.62317	64.7	4168	2013-07-10	ftp://ftp.ncbi.nlm.nih.gov/genomes/all/GCF/000/423/705/GCF_000423705.1_ASM42370v1
Starkeya novella ATCC 8093	GCA_000092925.1	Complete	4.76502	67.9	4446	2010-05-27	ftp://ftp.ncbi.nlm.nih.gov/genomes/all/GCF/000/092/925/GCF_000092925.1_ASM9292v1
Tepidamorphus gemmatus DSM 19345	GCA_004346195.1	Scaffold	3.7819	67.6	3497	2019-03-11	ftp://ftp.ncbi.nlm.nih.gov/genomes/all/GCF/004/346/195/GCF_004346195.1_ASM434619v1
Tepidicaulis marinus MA2	GCA_000739695.1	Contig	3.47574	61.1	3320	2014-07-15	ftp://ftp.ncbi.nlm.nih.gov/genomes/all/GCF/000/739/695/GCF_000739695.1_ASM73969v1
Tianweitania sediminis Z8	GCA_017813335.1	Contig	4.70431	61.8	4435	2021-04-06	ftp://ftp.ncbi.nlm.nih.gov/genomes/all/GCF/017/813/335/GCF_017813335.1_ASM1781333v1
Variibacter gotjawalensis GJW-30	GCA_002355335.1	Complete	4.58624	62.2	4404	2015-11-20	ftp://ftp.ncbi.nlm.nih.gov/genomes/all/GCF/002/355/335/GCF_002355335.1_ASM235533v1
Xaviernesmea oryzae CGMCC 1.7048	GCA_900109605.1	Scaffold	5.38879	62.8	4718	2016-10-29	ftp://ftp.ncbi.nlm.nih.gov/genomes/all/GCF/900/109/605/GCF_900109605.1_IMG-taxon_2617270885_annotated_assembly
Zhengella mangrovi X9-2-2	GCA_002727065.1	Contig	5.06633	65	4743	2017-10-26	ftp://ftp.ncbi.nlm.nih.gov/genomes/all/GCF/002/727/065/GCF_002727065.1_ASM272706v1
Lichenihabitans psoromatis PAMC 29148	GCA_004323635.1	Complete	4.83648	63.0982	4368	2019-03-04	ftp://ftp.ncbi.nlm.nih.gov/genomes/all/GCF/004/323/635/GCF_004323635.1_ASM432363v1
Salinarimonas rosea DSM 21201	GCA_000429045.1	Scaffold	5.24532	71.8	4826	2013-07-15	ftp://ftp.ncbi.nlm.nih.gov/genomes/all/GCF/000/429/045/GCF_000429045.1_ASM42904v1
Lichenibacterium ramalinae RmlP001	GCA_004137085.1	Scaffold	5.80129	70.8	5285	2019-02-04	ftp://ftp.ncbi.nlm.nih.gov/genomes/all/GCF/004/137/085/GCF_004137085.1_ASM413708v1
Siculibacillus lacustris SA-279	GCA_004328075.1	Contig	5.02087	69.2	4456	2019-03-05	ftp://ftp.ncbi.nlm.nih.gov/genomes/all/GCF/004/328/075/GCF_004328075.1_ASM432807v1
Rhabdaerophilum calidifontis SYSU G02060	GCA_008641065.1	Contig	3.08631	68.3	2842	2019-09-23	ftp://ftp.ncbi.nlm.nih.gov/genomes/all/GCF/008/641/065/GCF_008641065.1_ASM864106v1
Aestuariivirga litoralis KCTC 52945	GCA_003234965.1	Contig	4.23128	65.5	3981	2018-06-18	ftp://ftp.ncbi.nlm.nih.gov/genomes/all/GCF/003/234/965/GCF_003234965.1_ASM323496v1
Segnochrobactrum spirostomi Sp-1	GCA_009600605.1	Contig	5.39973	68.3	4517	2019-11-05	ftp://ftp.ncbi.nlm.nih.gov/genomes/all/GCF/009/600/605/GCF_009600605.1_ASM960060v1
Alsobacter metallidurans CGMCC 1.12214	GCA_014636935.1	Scaffold	5.08265	67.6	4630	2020-09-11	ftp://ftp.ncbi.nlm.nih.gov/genomes/all/GCF/014/636/935/GCF_014636935.1_ASM1463693v1
Tardiphaga robiniae LMG 26467	GCA_013359755.1	Contig	6.31808	61.5	5838	2020-06-18	ftp://ftp.ncbi.nlm.nih.gov/genomes/all/GCF/013/359/755/GCF_013359755.1_ASM1335975v1
Xanthobacter autotrophicus DSM 432	GCA_005871085.1	Scaffold	5.01329	67.6	4398	2019-05-28	ftp://ftp.ncbi.nlm.nih.gov/genomes/all/GCF/005/871/085/GCF_005871085.1_ASM587108v1
Saliniramus fredricksonii HL-109	GCA_900094735.1	Contig	4.18455	64.2	3668	2016-08-04	ftp://ftp.ncbi.nlm.nih.gov/genomes/all/GCF/900/094/735/GCF_900094735.1_IMG-taxon_2634166172_annotated_assembly
Faunimonas pinastri A52C2	GCA_900110915.1	Contig	4.19604	65.7	3969	2016-10-29	ftp://ftp.ncbi.nlm.nih.gov/genomes/all/GCF/900/110/915/GCF_900110915.1_IMG-taxon_2671180139_annotated_assembly
Rhodoplanes roseus DSM 5909	GCA_003258865.1	Scaffold	6.87954	69.3	6369	2018-06-20	ftp://ftp.ncbi.nlm.nih.gov/genomes/all/GCF/003/258/865/GCF_003258865.1_ASM325886v1
Arsenicitalea aurantiaca 42-50	GCA_003994485.1	Contig	3.68677	65.4	3482	2019-01-05	ftp://ftp.ncbi.nlm.nih.gov/genomes/all/GCF/003/994/485/GCF_003994485.1_ASM399448v1
Rhodoligotrophos appendicifer 120-1	GCA_007474605.1	Contig	5.59352	61.1	5110	2019-07-25	ftp://ftp.ncbi.nlm.nih.gov/genomes/all/GCF/007/474/605/GCF_007474605.1_ASM747460v1
Pyruvatibacter mobilis CGMCC 1.15125	GCA_014640905.1	Contig	3.32251	64	3024	2020-09-11	ftp://ftp.ncbi.nlm.nih.gov/genomes/all/GCF/014/640/905/GCF_014640905.1_ASM1464090v1
Chthonobacter albigriseus KCTC 42450	GCA_013839445.1	Scaffold	4.6445	67.5	4162	2020-07-28	ftp://ftp.ncbi.nlm.nih.gov/genomes/all/GCF/013/839/445/GCF_013839445.1_ASM1383944v1
Angulomicrobium tetraedrale DSM 5895	GCA_014195655.1	Scaffold	5.03073	67.6	4477	2020-08-14	ftp://ftp.ncbi.nlm.nih.gov/genomes/all/GCF/014/195/655/GCF_014195655.1_ASM1419565v1
Paradevosia shaoguanensis J5-3	GCA_016801025.1	Complete	4.62955	63.9	4413	2021-02-02	ftp://ftp.ncbi.nlm.nih.gov/genomes/all/GCF/016/801/025/GCF_016801025.1_ASM1680102v1
Undibacter mobilis GY_H	GCA_003367195.1	Contig	4.09822	63.3	3889	2018-08-07	ftp://ftp.ncbi.nlm.nih.gov/genomes/all/GCF/003/367/195/GCF_003367195.1_ASM336719v1

### Sheet: Dataset S2
Organism	Assembly accession	Assembly level	Genome size (Mb)	G+C content (%)	Number of CDS	Genome release date	RefSeq FTP
Asticcacaulis excentricus CB 48	GCA_000175215.2	Complete	4.30878	59.5298	3758	2010-12-22	ftp://ftp.ncbi.nlm.nih.gov/genomes/all/GCF/000/175/215/GCF_000175215.2_ASM17521v2
Caulobacter vibrioides DSM 9893	GCA_002858865.1	Contig	3.96644	67.2	3744	2018-01-03	ftp://ftp.ncbi.nlm.nih.gov/genomes/all/GCF/002/858/865/GCF_002858865.1_ASM285886v1
Henriciella marina DSM 19595	GCA_000376805.1	Contig	3.27777	59.9	3151	2013-04-22	ftp://ftp.ncbi.nlm.nih.gov/genomes/all/GCF/000/376/805/GCF_000376805.1_ASM37680v1
Hyphomonas polymorpha PS728	GCA_000685315.1	Contig	4.05096	62.3	3818	2014-05-06	ftp://ftp.ncbi.nlm.nih.gov/genomes/all/GCF/000/685/315/GCF_000685315.1_SOAPdenovo_v1.05
Maricaulis maris DSM 4734	GCA_003634045.1	Scaffold	3.56885	63.1	3315	2018-10-11	ftp://ftp.ncbi.nlm.nih.gov/genomes/all/GCF/003/634/045/GCF_003634045.1_ASM363404v1

### Sheet: Dataset S3
Organism	Assembly accession	Assembly level	Genome size (Mb)	G+C content (%)	Number of CDS	Genome release date	RefSeq FTP
Agrobacterium tumefaciens B6	GCA_001541315.1	Contig	5.65777	59.3	5240	2016-01-26	ftp://ftp.ncbi.nlm.nih.gov/genomes/all/GCF/001/541/315/GCF_001541315.1_ASM154131v1
Ahrensia kielensis DSM 5890	GCA_000374465.1	Scaffold	3.36477	48.1	3178	2013-04-19	ftp://ftp.ncbi.nlm.nih.gov/genomes/all/GCF/000/374/465/GCF_000374465.1_ASM37446v1
Allorhizobium undicola ATCC 700741	GCA_000621665.1	Scaffold	4.13386	59.3	3661	2014-04-08	ftp://ftp.ncbi.nlm.nih.gov/genomes/all/GCF/000/621/665/GCF_000621665.1_ASM62166v1
Aminobacter aminovorans DSM 7048	GCA_004341645.1	Scaffold	5.84836	63.2	5590	2019-03-11	ftp://ftp.ncbi.nlm.nih.gov/genomes/all/GCF/004/341/645/GCF_004341645.1_ASM434164v1
Aquamicrobium defluvii DSM 11603	GCA_004363725.1	Scaffold	4.5224	63.2	4283	2019-03-22	ftp://ftp.ncbi.nlm.nih.gov/genomes/all/GCF/004/363/725/GCF_004363725.1_ASM436372v1
Aquibium oceanicum MCCC 1K02305	GCA_001889605.1	Complete	5.32456	65.0596	5083	2016-12-06	ftp://ftp.ncbi.nlm.nih.gov/genomes/all/GCF/001/889/605/GCF_001889605.1_ASM188960v1
Aurantimonas coralicida DSM 14790	GCA_000421645.1	Contig	4.61565	66.7	4284	2013-07-09	ftp://ftp.ncbi.nlm.nih.gov/genomes/all/GCF/000/421/645/GCF_000421645.1_ASM42164v1
Aureimonas altamirensis DSM 21988	GCA_900141975.1	Scaffold	4.19097	64.8	3926	2016-12-02	ftp://ftp.ncbi.nlm.nih.gov/genomes/all/GCF/900/141/975/GCF_900141975.1_IMG-taxon_2585427611_annotated_assembly
Bartonella apis PEB0122	GCA_001952075.1	Contig	2.60312	45.5	2139	2017-01-13	ftp://ftp.ncbi.nlm.nih.gov/genomes/all/GCF/001/952/075/GCF_001952075.1_ASM195207v1
Bartonella bacilliformis KC583	GCA_000015445.1	Complete	1.44502	38.2	1161	2007-01-04	ftp://ftp.ncbi.nlm.nih.gov/genomes/all/GCF/000/015/445/GCF_000015445.1_ASM1544v1
Bartonella birtlesii IBS 325	GCA_000273375.1	Chromosome	1.83401	37.9	1411	2012-06-18	ftp://ftp.ncbi.nlm.nih.gov/genomes/all/GCF/000/273/375/GCF_000273375.1_ASM27337v1
Bartonella henselae ATCC 49882	GCA_021560505.1	Complete	1.95546	38.3	1498	2022-01-24	ftp://ftp.ncbi.nlm.nih.gov/genomes/all/GCF/021/560/505/GCF_021560505.1_ASM2156050v1
Bartonella krasnovii OE 1-1	GCA_003606345.3	Complete	2.18662	38.1508	1710	2018-09-28	ftp://ftp.ncbi.nlm.nih.gov/genomes/all/GCF/003/606/345/GCF_003606345.3_ASM360634v3
Brucella melitensis 16M	GCA_000007125.1	Complete	3.29493	57.2357	2897	2001-11-13	ftp://ftp.ncbi.nlm.nih.gov/genomes/all/GCF/000/007/125/GCF_000007125.1_ASM712v1
Chelativorans multitrophicus DSM 9103	GCA_011317445.1	Contig	4.82126	61	4433	2020-03-16	ftp://ftp.ncbi.nlm.nih.gov/genomes/all/GCF/011/317/445/GCF_011317445.1_ASM1131744v1
Ciceribacter lividus DSM 25528	GCA_003337715.1	Scaffold	4.52145	63.2	4207	2018-07-24	ftp://ftp.ncbi.nlm.nih.gov/genomes/all/GCF/003/337/715/GCF_003337715.1_ASM333771v1
Consotaella salsifontis USBA 369	GCA_900167365.1	Scaffold	4.65208	64.4	4233	2017-03-04	ftp://ftp.ncbi.nlm.nih.gov/genomes/all/GCF/900/167/365/GCF_900167365.1_IMG-taxon_2657245368_annotated_assembly
Corticibacterium populi KCTC 42249	GCA_014652875.1	Contig	4.28739	61.4	3993	2020-09-11	ftp://ftp.ncbi.nlm.nih.gov/genomes/all/GCF/014/652/875/GCF_014652875.1_ASM1465287v1
Endobacterium cereale RZME27	GCA_009617585.1	Contig	6.11462	58.8	5691	2019-11-06	ftp://ftp.ncbi.nlm.nih.gov/genomes/all/GCF/009/617/585/GCF_009617585.1_ASM961758v1
Ensifer adhaerens ATCC 33212	GCA_000697965.2	Complete	7.2675	62.298	6721	2016-06-16	ftp://ftp.ncbi.nlm.nih.gov/genomes/all/GCF/000/697/965/GCF_000697965.2_ASM69796v2
Falsochrobactrum ovis DSM 26720	GCA_003259955.1	Scaffold	3.27182	50.7	2996	2018-06-21	ftp://ftp.ncbi.nlm.nih.gov/genomes/all/GCF/003/259/955/GCF_003259955.1_ASM325995v1
Flavimaribacter sediminis WL0058	GCA_019492055.1	Contig	5.69137	59.5	5175	2021-08-09	ftp://ftp.ncbi.nlm.nih.gov/genomes/all/GCF/019/492/055/GCF_019492055.1_ASM1949205v1
Fulvimarina pelagi HTCC2506	GCA_000153705.1	Scaffold	3.80624	61.2	3385	2006-09-15	ftp://ftp.ncbi.nlm.nih.gov/genomes/all/GCF/000/153/705/GCF_000153705.1_ASM15370v1
Gellertiella hungarica DSM 29853	GCA_014197145.1	Scaffold	4.77398	63.5	4434	2020-08-14	ftp://ftp.ncbi.nlm.nih.gov/genomes/all/GCF/014/197/145/GCF_014197145.1_ASM1419714v1
Georhizobium profundi WS11	GCA_003952725.1	Complete	4.35661	62.3	4127	2018-12-18	ftp://ftp.ncbi.nlm.nih.gov/genomes/all/GCF/003/952/725/GCF_003952725.1_ASM395272v1
Hoeflea marina DSM 16791	GCA_003182275.1	Scaffold	5.26197	65	4754	2018-05-31	ftp://ftp.ncbi.nlm.nih.gov/genomes/all/GCF/003/182/275/GCF_003182275.1_ASM318227v1
Liberibacter crescens BT-1	GCA_000325745.1	Complete	1.50466	35.4	1246	2012-12-19	ftp://ftp.ncbi.nlm.nih.gov/genomes/all/GCF/000/325/745/GCF_000325745.1_ASM32574v1
Limoniibacter endophyticus KCTC 42097	GCA_014652835.1	Scaffold	3.65714	57.1	3414	2020-09-11	ftp://ftp.ncbi.nlm.nih.gov/genomes/all/GCF/014/652/835/GCF_014652835.1_ASM1465283v1
Mangrovicella endophytica 5T4P-12-1	GCA_002893625.1	Contig	4.43229	66.5	4022	2018-01-19	ftp://ftp.ncbi.nlm.nih.gov/genomes/all/GCF/002/893/625/GCF_002893625.1_ASM289362v1
Martelella mediterranea DSM 17316	GCA_002043005.1	Complete	5.69307	62.3845	5127	2017-03-20	ftp://ftp.ncbi.nlm.nih.gov/genomes/all/GCF/002/043/005/GCF_002043005.1_ASM204300v1
Mesorhizobium loti DSM 2626	GCA_003148495.1	Scaffold	7.45181	62.4	7064	2018-05-22	ftp://ftp.ncbi.nlm.nih.gov/genomes/all/GCF/003/148/495/GCF_003148495.1_ASM314849v1
Mycoplana dimorpha DSM 7138	GCA_003046475.1	Scaffold	4.5927	64.5	4161	2018-04-09	ftp://ftp.ncbi.nlm.nih.gov/genomes/all/GCF/003/046/475/GCF_003046475.1_ASM304647v1
Neopararhizobium haloflavum XC0140	GCA_002750855.1	Contig	4.17658	62.4	4047	2017-11-05	ftp://ftp.ncbi.nlm.nih.gov/genomes/all/GCF/002/750/855/GCF_002750855.1_ASM275085v1
Neorhizobium galegae HAMBI 540	GCA_000731315.1	Complete	6.45503	61.248	6057	2014-06-25	ftp://ftp.ncbi.nlm.nih.gov/genomes/all/GCF/000/731/315/GCF_000731315.1_RG540_Ch_pA
Nitratireductor aquibiodomus JCM 21793	GCA_000615975.1	Contig	4.51645	61.3	3816	2014-03-31	ftp://ftp.ncbi.nlm.nih.gov/genomes/all/GCF/000/615/975/GCF_000615975.1_ASM61597v1
Notoacmeibacter marinus XMTR2A4	GCA_002238045.1	Contig	3.29218	61.5	3081	2017-08-01	ftp://ftp.ncbi.nlm.nih.gov/genomes/all/GCF/002/238/045/GCF_002238045.1_ASM223804v1
Oceaniradius stylonematis StC1	GCA_003149475.2	Scaffold	3.58163	64.8	3386	2018-05-23	ftp://ftp.ncbi.nlm.nih.gov/genomes/all/GCF/003/149/475/GCF_003149475.2_ASM314947v2
Ochrobactrum anthropi ATCC 49188	GCA_000017405.1	Complete	5.20578	56.1453	4848	2007-07-12	ftp://ftp.ncbi.nlm.nih.gov/genomes/all/GCF/000/017/405/GCF_000017405.1_ASM1740v1
Onobrychidicola muellerharveyae TH2	GCA_024707525.1	Complete	6.43952	60.3971	6175	2022-08-18	ftp://ftp.ncbi.nlm.nih.gov/genomes/all/GCF/024/707/525/GCF_024707525.1_ASM2470752v1
Oricola cellulosilytica JCM 19534	GCA_019966575.1	Scaffold	3.704	61.5	3435	2021-09-14	ftp://ftp.ncbi.nlm.nih.gov/genomes/all/GCF/019/966/575/GCF_019966575.1_O_cellulosilytica_JCM19534
Oryzicola mucosus ROOL2	GCA_014534685.1	Contig	4.89458	61.5	4504	2020-09-14	ftp://ftp.ncbi.nlm.nih.gov/genomes/all/GCF/014/534/685/GCF_014534685.1_ASM1453468v1
Paenochrobactrum gallinarii DSM 22336	GCA_014205685.1	Scaffold	3.39437	49.3	2993	2020-08-14	ftp://ftp.ncbi.nlm.nih.gov/genomes/all/GCF/014/205/685/GCF_014205685.1_ASM1420568v1
Paramesorhizobium deserti A-3-E	GCA_001558695.1	Contig	5.48221	60.9	5015	2016-02-11	ftp://ftp.ncbi.nlm.nih.gov/genomes/all/GCF/001/558/695/GCF_001558695.1_ASM155869v1
Pararhizobium giardinii H152	GCA_000379605.1	Scaffold	6.81013	60.7	6254	2013-04-22	ftp://ftp.ncbi.nlm.nih.gov/genomes/all/GCF/000/379/605/GCF_000379605.1_ASM37960v1
Pararhizobium mangrovi BGMRC 6574	GCA_006516965.1	Contig	3.92632	64.7	3554	2019-06-29	ftp://ftp.ncbi.nlm.nih.gov/genomes/all/GCF/006/516/965/GCF_006516965.1_ASM651696v1
Peteryoungia ipomoeae shin9-1	GCA_004912165.1	Contig	4.38553	60.4	4122	2019-04-24	ftp://ftp.ncbi.nlm.nih.gov/genomes/all/GCF/004/912/165/GCF_004912165.1_ASM491216v1
Phyllobacterium myrsinacearum DSM 5892	GCA_002980555.1	Contig	5.4377	59.3	5140	2018-03-07	ftp://ftp.ncbi.nlm.nih.gov/genomes/all/GCF/002/980/555/GCF_002980555.1_ASM298055v1
Pseudaminobacter salicylatoxidans DSM 6986	GCA_003148475.1	Scaffold	4.8368	62.7	4609	2018-05-22	ftp://ftp.ncbi.nlm.nih.gov/genomes/all/GCF/003/148/475/GCF_003148475.1_ASM314847v1
Pseudochrobactrum asaccharolyticum DSM 25619	GCA_003314995.1	Scaffold	4.64959	50.8	4142	2018-07-12	ftp://ftp.ncbi.nlm.nih.gov/genomes/all/GCF/003/314/995/GCF_003314995.1_ASM331499v1
Pseudohoeflea suaedae YC6898	GCA_004354915.1	Contig	3.77216	62.5	3487	2019-03-18	ftp://ftp.ncbi.nlm.nih.gov/genomes/all/GCF/004/354/915/GCF_004354915.1_ASM435491v1
Pseudorhizobium marinum MGL06	GCA_000705355.1	Contig	5.06198	63	4816	2014-06-12	ftp://ftp.ncbi.nlm.nih.gov/genomes/all/GCF/000/705/355/GCF_000705355.1_SOAPdenovo_for_version_1.05_of_Rhizobium_marinus_MGL06
Rhizobium leguminosarum USDA 2370	GCA_002008365.1	Contig	7.81101	60.6	7207	2017-02-28	ftp://ftp.ncbi.nlm.nih.gov/genomes/all/GCF/002/008/365/GCF_002008365.1_ASM200836v1
Roseitalea porphyridii MA7-20	GCA_004331955.1	Complete	3.53967	66.6	3399	2019-03-07	ftp://ftp.ncbi.nlm.nih.gov/genomes/all/GCF/004/331/955/GCF_004331955.1_ASM433195v1
Shinella granuli DSM 18401	GCA_004341885.1	Scaffold	6.59083	65	6260	2019-03-11	ftp://ftp.ncbi.nlm.nih.gov/genomes/all/GCF/004/341/885/GCF_004341885.1_ASM434188v1
Sinorhizobium fredii USDA 205	GCA_001461695.1	Contig	6.57982	62.3	5818	2015-12-07	ftp://ftp.ncbi.nlm.nih.gov/genomes/all/GCF/001/461/695/GCF_001461695.1_ASM146169v1
Tianweitania sediminis Z8	GCA_017813335.1	Contig	4.70431	61.8	4435	2021-04-06	ftp://ftp.ncbi.nlm.nih.gov/genomes/all/GCF/017/813/335/GCF_017813335.1_ASM1781333v1
Xaviernesmea oryzae CGMCC 1.7048	GCA_900109605.1	Scaffold	5.38879	62.8	4718	2016-10-29	ftp://ftp.ncbi.nlm.nih.gov/genomes/all/GCF/900/109/605/GCF_900109605.1_IMG-taxon_2617270885_annotated_assembly
Zhengella mangrovi X9-2-2	GCA_002727065.1	Contig	5.06633	65	4743	2017-10-26	ftp://ftp.ncbi.nlm.nih.gov/genomes/all/GCF/002/727/065/GCF_002727065.1_ASM272706v1

### Sheet: Dataset S4
Organism	GenBank accession	Reason for downloading the 16S rRNA genome from LPSN
Kaistia adipata DSM 17808	AY039817	Full length sequence not present in genome assembly
Limoniibacter endophyticus KCTC 42097	KM243752	Full length sequence not present in genome assembly
Methylobrevis pamukkalensis VKM B-2849	KF683074	Full length sequence not present in genome assembly
Paenochrobactrum gallinarii DSM 22336	MT760163	Full length sequence not present in genome assembly
Pseudoxanthobacter soli DSM 19599	EF465533	Full length sequence not present in genome assembly
Sinorhizobium fredii USDA 205	D14516	Full length sequence not present in genome assembly
Tepidicaulis marinus MA2	AB821371	Full length sequence not present in genome assembly
Xaviernesmea oryzae CGMCC 1.7048	EU056823	Full length sequence not present in genome assembly
Albibacter methylovorans DM10	AF273213	No genome assembly available
Daeguia caeni K107	EF532794	No genome assembly available
Filomicrobium fusiforme DSM 5304	Y14313	No genome assembly available
Hansschlegelia plantiphila VKM B-2347	MT760665	No genome assembly available
Hyphomicrobium vulgare JCM 6889	AB543807	No genome assembly available
Methylocella palustris ATCC 700799	Y17144	No genome assembly available
Methylorosula polaris V-022	EU586035	No genome assembly available
Pedomicrobium ferrugineum ATCC 33119	GU269548	No genome assembly available
Psychroglaciecola arctica M6-76	KC511070	No genome assembly available
